# SubcellulaRVis simplifies visualization of protein enrichment in subcellular compartments

**DOI:** 10.1101/2021.11.18.469118

**Authors:** Joanne Watson, Michael Smith, Chiara Francavilla, Jean-Marc Schwartz

## Abstract

High-throughput ‘omics methods result in lists of differentially regulated or expressed genes or proteins, whose function is generally studied through statistical methods such as enrichment analyses. One aspect of protein regulation is subcellular localization, which is crucial for their correct processing and function and can change in response to various cellular stimuli. Enrichment of proteins for subcellular compartments is often based on Gene Ontology Cellular Compartment annotations. Results of enrichment are typically visualized using bar-charts, however enrichment analyses can result in a long list of significant annotations which are highly specific, preventing researchers from gaining a broad understanding of the subcellular compartments their proteins of interest may be located in. Schematic visualization of known subcellular locations has become increasingly available for single proteins via the UniProt and COMPARTMENTS platforms. However, it is not currently available for a list of proteins (e.g. from the same experiment) or for visualizing the results of enrichment analyses.

To generate an easy-to-interpret visualization of protein subcellular localization after enrichment we developed the SubcellulaRVis web app, which visualizes the enrichment of subcellular locations of gene lists in an easy and impactful manner. SubcellulaRVis projects the results of enrichment analysis on a graphical representation of a eukaryotic cell. Implemented as a web app and an R package, this tool is user-friendly, provides exportable results in different formats, and can be used for gene lists derived from multiple organisms.

Here, we show the power of SubcellulaRVis to assign proteins to the correct subcellular compartment using gene list enriched in previously published spatial proteomics datasets. We envision SubcellulaRVis will be useful for cell biologists with limited bioinformatics expertise wanting to perform precise and quick enrichment analysis and immediate visualization of gene lists.

**Author Summary:** Cells contain intracellular compartments, such as membrane-bound organelles and the nucleus, and are surrounded by a plasma membrane. Proteins can be found in different cellular compartments; depending on the subcellular compartment they are localized to, they can be differentially regulated or perform location-specific functions. High-throughput ‘omics experiments result in a list of proteins or genes of interest; one way in which their functional role can be understood is through their subcellular localization, as deduced through statistical enrichment for Gene Ontology Cellular Component (GOCC) annotations or similar. We have designed a bioinformatic tool, named SubcellulaRVis, that compellingly visualizes the results of protein localization after enrichment and simplifies the results for a quick interpretation. We demonstrate that SubcellulaRVis precisely describes the subcellular localization of gene lists whose locations have been previously ascertained in publications. SubcellulaRVis can be accessed via the web or as a stand-alone app. SubcellulaRVis will be useful for experimental biologists with limited bioinformatics expertise analyzing data related to cellular signalling, protein (re)localization and regulation, and location-specific functional modules within the cell.
