## Supplementary Table 1 for "SubcellulaRVis simplifies visualization of protein enrichment in subcellular compartments"

### Sheet: Sheet0
Supplementary table 1. Watson et al. 2021.
Proteins annotated to the keyword GPI-anchor [KW-0336] in the UniProt database. Gene names column used as test data for SubcellulaRVis tool.
Entry	Entry name	Status	Protein names	Gene names	Organism	Length
O95498	VNN2_HUMAN	reviewed	Vascular non-inflammatory molecule 2 (Vanin-2) (EC 3.5.1.92) (Glycosylphosphatidyl inositol-anchored protein GPI-80) (Protein FOAP-4)	VNN2	Homo sapiens (Human)	520
O95980	RECK_HUMAN	reviewed	Reversion-inducing cysteine-rich protein with Kazal motifs (hRECK) (Suppressor of tumorigenicity 15 protein)	RECK	Homo sapiens (Human)	971
Q6NW40	RGMB_HUMAN	reviewed	Repulsive guidance molecule B (DRG11-responsive axonal guidance and outgrowth of neurite) (DRAGON)	RGMB	Homo sapiens (Human)	437
Q9Y6M0	TEST_HUMAN	reviewed	Testisin (EC 3.4.21.-) (Eosinophil serine protease 1) (ESP-1) (Serine protease 21)	PRSS21	Homo sapiens (Human)	314
O75326	SEM7A_HUMAN	reviewed	Semaphorin-7A (CDw108) (JMH blood group antigen) (John-Milton-Hargen human blood group Ag) (Semaphorin-K1) (Sema K1) (Semaphorin-L) (Sema L) (CD antigen CD108)	SEMA7A	Homo sapiens (Human)	666
P10646	TFPI1_HUMAN	reviewed	Tissue factor pathway inhibitor (TFPI) (Extrinsic pathway inhibitor) (EPI) (Lipoprotein-associated coagulation inhibitor) (LACI)	TFPI	Homo sapiens (Human)	304
O95497	VNN1_HUMAN	reviewed	Pantetheinase (EC 3.5.1.92) (Pantetheine hydrolase) (Tiff66) (Vascular non-inflammatory molecule 1) (Vanin-1)	VNN1	Homo sapiens (Human)	513
P07911	UROM_HUMAN	reviewed	Uromodulin (Tamm-Horsfall urinary glycoprotein) (THP) [Cleaved into: Uromodulin, secreted form]	UMOD	Homo sapiens (Human)	640
Q9BZM5	ULBP2_HUMAN	reviewed	UL16-binding protein 2 (ALCAN-alpha) (NKG2D ligand 2) (N2DL-2) (NKG2DL2) (Retinoic acid early transcript 1H)	ULBP2	Homo sapiens (Human)	246
Q86UN2	R4RL1_HUMAN	reviewed	Reticulon-4 receptor-like 1 (Nogo receptor-like 2) (Nogo-66 receptor homolog 2) (Nogo-66 receptor-related protein 3) (NgR3)	RTN4RL1	Homo sapiens (Human)	441
Q6ZVN8	RGMC_HUMAN	reviewed	Hemojuvelin (Hemochromatosis type 2 protein) (Hemojuvelin BMP coreceptor) (RGM domain family member C)	HJV	Homo sapiens (Human)	426
P04156	PRIO_HUMAN	reviewed	Major prion protein (PrP) (ASCR) (PrP27-30) (PrP33-35C) (CD antigen CD230)	PRNP	Homo sapiens (Human)	253
Q96B86	RGMA_HUMAN	reviewed	Repulsive guidance molecule A (RGM domain family member A)	RGMA	Homo sapiens (Human)	450
P13591	NCAM1_HUMAN	reviewed	Neural cell adhesion molecule 1 (N-CAM-1) (NCAM-1) (CD antigen CD56)	NCAM1	Homo sapiens (Human)	858
O14798	TR10C_HUMAN	reviewed	Tumor necrosis factor receptor superfamily member 10C (Antagonist decoy receptor for TRAIL/Apo-2L) (Decoy TRAIL receptor without death domain) (Decoy receptor 1) (DcR1) (Lymphocyte inhibitor of TRAIL) (TNF-related apoptosis-inducing ligand receptor 3) (TRAIL receptor 3) (TRAIL-R3) (TRAIL receptor without an intracellular domain) (CD antigen CD263)	TNFRSF10C	Homo sapiens (Human)	259
O43653	PSCA_HUMAN	reviewed	Prostate stem cell antigen	PSCA	Homo sapiens (Human)	114
Q9BZM4	ULBP3_HUMAN	reviewed	UL16-binding protein 3 (ALCAN-gamma) (NKG2D ligand 3) (N2DL-3) (NKG2DL3) (Retinoic acid early transcript 1N)	ULBP3	Homo sapiens (Human)	244
O43895	XPP2_HUMAN	reviewed	Xaa-Pro aminopeptidase 2 (EC 3.4.11.9) (Aminoacylproline aminopeptidase) (Membrane-bound aminopeptidase P) (Membrane-bound APP) (Membrane-bound AmP) (mAmP) (X-Pro aminopeptidase 2)	XPNPEP2	Homo sapiens (Human)	674
Q9BZR6	RTN4R_HUMAN	reviewed	Reticulon-4 receptor (Nogo receptor) (NgR) (Nogo-66 receptor)	RTN4R	Homo sapiens (Human)	473
Q6H3X3	ULBP5_HUMAN	reviewed	UL-16 binding protein 5 (Retinoic acid early transcript 1G protein)	RAET1G	Homo sapiens (Human)	334
Q03405	UPAR_HUMAN	reviewed	Urokinase plasminogen activator surface receptor (U-PAR) (uPAR) (Monocyte activation antigen Mo3) (CD antigen CD87)	PLAUR	Homo sapiens (Human)	335
P04216	THY1_HUMAN	reviewed	Thy-1 membrane glycoprotein (CDw90) (Thy-1 antigen) (CD antigen CD90)	THY1	Homo sapiens (Human)	161
P10696	PPBN_HUMAN	reviewed	Alkaline phosphatase, germ cell type (EC 3.1.3.1) (ALP-1) (Alkaline phosphatase Nagao isozyme) (Alkaline phosphatase, placental-like) (Germ cell alkaline phosphatase) (GCAP) (Placental alkaline phosphatase-like) (PLAP-like)	ALPG	Homo sapiens (Human)	532
Q9BZM6	ULBP1_HUMAN	reviewed	UL16-binding protein 1 (ALCAN-beta) (NKG2D ligand 1) (N2DL-1) (NKG2DL1) (Retinoic acid early transcript 1I)	ULBP1	Homo sapiens (Human)	244
Q9BY14	TX101_HUMAN	reviewed	Testis-expressed protein 101 (Cell surface receptor NYD-SP8) (Scleroderma-associated autoantigen) (Spermatogenesis-related gene protein)	TEX101	Homo sapiens (Human)	249
Q5VY80	ULBP6_HUMAN	reviewed	UL16-binding protein 6 (Retinoic acid early transcript 1L protein)	RAET1L	Homo sapiens (Human)	246
P08571	CD14_HUMAN	reviewed	Monocyte differentiation antigen CD14 (Myeloid cell-specific leucine-rich glycoprotein) (CD antigen CD14) [Cleaved into: Monocyte differentiation antigen CD14, urinary form; Monocyte differentiation antigen CD14, membrane-bound form]	CD14	Homo sapiens (Human)	375
Q14002	CEAM7_HUMAN	reviewed	Carcinoembryonic antigen-related cell adhesion molecule 7 (CEA cell adhesion molecule 7) (Carcinoembryonic antigen CGM2)	CEACAM7	Homo sapiens (Human)	265
P21589	5NTD_HUMAN	reviewed	5'-nucleotidase (5'-NT) (EC 3.1.3.5) (Ecto-5'-nucleotidase) (CD antigen CD73)	NT5E	Homo sapiens (Human)	574
O95971	BY55_HUMAN	reviewed	CD160 antigen (Natural killer cell receptor BY55) (CD antigen CD160) [Cleaved into: CD160 antigen, soluble form]	CD160	Homo sapiens (Human)	181
Q10588	BST1_HUMAN	reviewed	ADP-ribosyl cyclase/cyclic ADP-ribose hydrolase 2 (EC 3.2.2.6) (ADP-ribosyl cyclase 2) (Bone marrow stromal antigen 1) (BST-1) (Cyclic ADP-ribose hydrolase 2) (cADPr hydrolase 2) (CD antigen CD157)	BST1	Homo sapiens (Human)	318
Q6YHK3	CD109_HUMAN	reviewed	CD109 antigen (150 kDa TGF-beta-1-binding protein) (C3 and PZP-like alpha-2-macroglobulin domain-containing protein 7) (Platelet-specific Gov antigen) (p180) (r150) (CD antigen CD109)	CD109	Homo sapiens (Human)	1445
P0CG37	CFC1_HUMAN	reviewed	Cryptic protein (Cryptic family protein 1)	CFC1	Homo sapiens (Human)	223
P52797	EFNA3_HUMAN	reviewed	Ephrin-A3 (EFL-2) (EHK1 ligand) (EHK1-L) (EPH-related receptor tyrosine kinase ligand 3) (LERK-3)	EFNA3	Homo sapiens (Human)	238
P55259	GP2_HUMAN	reviewed	Pancreatic secretory granule membrane major glycoprotein GP2 (Pancreatic zymogen granule membrane protein GP-2) (ZAP75)	GP2	Homo sapiens (Human)	537
P22303	ACES_HUMAN	reviewed	Acetylcholinesterase (AChE) (EC 3.1.1.7)	ACHE	Homo sapiens (Human)	614
P14384	CBPM_HUMAN	reviewed	Carboxypeptidase M (CPM) (EC 3.4.17.12)	CPM	Homo sapiens (Human)	443
Q8N6Q3	CD177_HUMAN	reviewed	CD177 antigen (Human neutrophil alloantigen 2a) (HNA-2a) (NB1 glycoprotein) (NB1 GP) (Polycythemia rubra vera protein 1) (PRV-1) (CD antigen CD177)	CD177	Homo sapiens (Human)	437
Q10589	BST2_HUMAN	reviewed	Bone marrow stromal antigen 2 (BST-2) (HM1.24 antigen) (Tetherin) (CD antigen CD317)	BST2	Homo sapiens (Human)	180
P31358	CD52_HUMAN	reviewed	CAMPATH-1 antigen (CDw52) (Cambridge pathology 1 antigen) (Epididymal secretory protein E5) (Human epididymis-specific protein 5) (He5) (CD antigen CD52)	CD52	Homo sapiens (Human)	61
P16444	DPEP1_HUMAN	reviewed	Dipeptidase 1 (EC 3.4.13.19) (Beta-lactamase) (EC 3.5.2.6) (Dehydropeptidase-I) (Microsomal dipeptidase) (Renal dipeptidase) (hRDP)	DPEP1	Homo sapiens (Human)	411
Q8IWV2	CNTN4_HUMAN	reviewed	Contactin-4 (Brain-derived immunoglobulin superfamily protein 2) (BIG-2)	CNTN4	Homo sapiens (Human)	1026
P25063	CD24_HUMAN	reviewed	Signal transducer CD24 (Small cell lung carcinoma cluster 4 antigen) (CD antigen CD24)	CD24	Homo sapiens (Human)	80
Q12860	CNTN1_HUMAN	reviewed	Contactin-1 (Glycoprotein gp135) (Neural cell surface protein F3)	CNTN1	Homo sapiens (Human)	1018
Q02246	CNTN2_HUMAN	reviewed	Contactin-2 (Axonal glycoprotein TAG-1) (Axonin-1) (Transient axonal glycoprotein 1) (TAX-1)	CNTN2	Homo sapiens (Human)	1040
O75015	FCG3B_HUMAN	reviewed	Low affinity immunoglobulin gamma Fc region receptor III-B (Fc-gamma RIII-beta) (Fc-gamma RIII) (Fc-gamma RIIIb) (FcRIII) (FcRIIIb) (FcR-10) (IgG Fc receptor III-1) (CD antigen CD16b)	FCGR3B	Homo sapiens (Human)	233
Q8WWA0	ITLN1_HUMAN	reviewed	Intelectin-1 (ITLN-1) (Endothelial lectin HL-1) (Galactofuranose-binding lectin) (Intestinal lactoferrin receptor) (Omentin)	ITLN1	Homo sapiens (Human)	313
P55290	CAD13_HUMAN	reviewed	Cadherin-13 (Heart cadherin) (H-cadherin) (P105) (Truncated cadherin) (T-cad) (T-cadherin)	CDH13	Homo sapiens (Human)	713
O00451	GFRA2_HUMAN	reviewed	GDNF family receptor alpha-2 (GDNF receptor alpha-2) (GDNFR-alpha-2) (GFR-alpha-2) (GDNF receptor beta) (GDNFR-beta) (Neurturin receptor alpha) (NRTNR-alpha) (NTNR-alpha) (RET ligand 2) (TGF-beta-related neurotrophic factor receptor 2)	GFRA2	Homo sapiens (Human)	464
P26992	CNTFR_HUMAN	reviewed	Ciliary neurotrophic factor receptor subunit alpha (CNTF receptor subunit alpha) (CNTFR-alpha)	CNTFR	Homo sapiens (Human)	372
P31997	CEAM8_HUMAN	reviewed	Carcinoembryonic antigen-related cell adhesion molecule 8 (CD67 antigen) (Carcinoembryonic antigen CGM6) (Non-specific cross-reacting antigen NCA-95) (CD antigen CD66b)	CEACAM8	Homo sapiens (Human)	349
P09326	CD48_HUMAN	reviewed	CD48 antigen (B-lymphocyte activation marker BLAST-1) (BCM1 surface antigen) (Leukocyte antigen MEM-102) (SLAM family member 2) (SLAMF2) (Signaling lymphocytic activation molecule 2) (TCT.1) (CD antigen CD48)	CD48	Homo sapiens (Human)	243
O60609	GFRA3_HUMAN	reviewed	GDNF family receptor alpha-3 (GDNF receptor alpha-3) (GDNFR-alpha-3) (GFR-alpha-3)	GFRA3	Homo sapiens (Human)	400
Q9P232	CNTN3_HUMAN	reviewed	Contactin-3 (Brain-derived immunoglobulin superfamily protein 1) (BIG-1) (Plasmacytoma-associated neuronal glycoprotein)	CNTN3	Homo sapiens (Human)	1028
Q96ID5	IGS21_HUMAN	reviewed	Immunoglobulin superfamily member 21 (IgSF21)	IGSF21	Homo sapiens (Human)	467
Q99445	GML_HUMAN	reviewed	Glycosyl-phosphatidylinositol-anchored molecule-like protein	GML	Homo sapiens (Human)	158
P13987	CD59_HUMAN	reviewed	CD59 glycoprotein (1F5 antigen) (20 kDa homologous restriction factor) (HRF-20) (HRF20) (MAC-inhibitory protein) (MAC-IP) (MEM43 antigen) (Membrane attack complex inhibition factor) (MACIF) (Membrane inhibitor of reactive lysis) (MIRL) (Protectin) (CD antigen CD59)	CD59	Homo sapiens (Human)	128
A6ND01	JUNO_HUMAN	reviewed	Sperm-egg fusion protein Juno (Folate receptor 4) (Folate receptor delta) (FR-delta) (IZUMO1 receptor protein JUNO)	IZUMO1R	Homo sapiens (Human)	250
O94772	LY6H_HUMAN	reviewed	Lymphocyte antigen 6H (Ly-6H)	LY6H	Homo sapiens (Human)	140
Q17RY6	LY6K_HUMAN	reviewed	Lymphocyte antigen 6K (Ly-6K)	LY6K	Homo sapiens (Human)	165
H3BQJ8	LY6L_HUMAN	reviewed	Lymphocyte antigen 6L (Lymphocyte antigen 6 complex locus protein L)	LY6L	Homo sapiens (Human)	138
P0DP58	LYNX1_HUMAN	reviewed	Ly-6/neurotoxin-like protein 1 (Endogenous prototoxin LYNX1) (Testicular tissue protein Li 112)	LYNX1	Homo sapiens (Human)	116
Q8N2G4	LYPD1_HUMAN	reviewed	Ly6/PLAUR domain-containing protein 1 (Putative HeLa tumor suppressor) (PHTS)	LYPD1	Homo sapiens (Human)	141
Q6UXB3	LYPD2_HUMAN	reviewed	Ly6/PLAUR domain-containing protein 2	LYPD2	Homo sapiens (Human)	125
O95274	LYPD3_HUMAN	reviewed	Ly6/PLAUR domain-containing protein 3 (GPI-anchored metastasis-associated protein C4.4A homolog) (Matrigel-induced gene C4 protein) (MIG-C4)	LYPD3	Homo sapiens (Human)	346
Q6UWN0	LYPD4_HUMAN	reviewed	Ly6/PLAUR domain-containing protein 4	LYPD4	Homo sapiens (Human)	246
Q6UWN5	LYPD5_HUMAN	reviewed	Ly6/PLAUR domain-containing protein 5	LYPD5	Homo sapiens (Human)	251
Q86Y78	LYPD6_HUMAN	reviewed	Ly6/PLAUR domain-containing protein 6	LYPD6	Homo sapiens (Human)	171
Q6UX82	LYPD8_HUMAN	reviewed	Ly6/PLAUR domain-containing protein 8	LYPD8	Homo sapiens (Human)	237
Q6UWR7	ENPP6_HUMAN	reviewed	Glycerophosphocholine cholinephosphodiesterase ENPP6 (GPC-Cpde) (EC 3.1.4.-) (EC 3.1.4.38) (Choline-specific glycerophosphodiester phosphodiesterase) (Ectonucleotide pyrophosphatase/phosphodiesterase family member 6) (E-NPP 6) (NPP-6)	ENPP6	Homo sapiens (Human)	440
Q7Z553	MDGA2_HUMAN	reviewed	MAM domain-containing glycosylphosphatidylinositol anchor protein 2 (MAM domain-containing protein 1)	MDGA2	Homo sapiens (Human)	956
O95868	LY66D_HUMAN	reviewed	Lymphocyte antigen 6 complex locus protein G6d (Protein Ly6-D) (Megakaryocyte-enhanced gene transcript 1 protein)	LY6G6D	Homo sapiens (Human)	133
Q14210	LY6D_HUMAN	reviewed	Lymphocyte antigen 6D (Ly-6D) (E48 antigen)	LY6D	Homo sapiens (Human)	128
Q13449	LSAMP_HUMAN	reviewed	Limbic system-associated membrane protein (LSAMP) (IgLON family member 3)	LSAMP	Homo sapiens (Human)	338
P52803	EFNA5_HUMAN	reviewed	Ephrin-A5 (AL-1) (EPH-related receptor tyrosine kinase ligand 7) (LERK-7)	EFNA5	Homo sapiens (Human)	228
Q9H4B8	DPEP3_HUMAN	reviewed	Dipeptidase 3 (EC 3.4.13.19)	DPEP3	Homo sapiens (Human)	488
P52798	EFNA4_HUMAN	reviewed	Ephrin-A4 (EPH-related receptor tyrosine kinase ligand 4) (LERK-4)	EFNA4	Homo sapiens (Human)	201
Q9ULZ9	MMP17_HUMAN	reviewed	Matrix metalloproteinase-17 (MMP-17) (EC 3.4.24.-) (Membrane-type matrix metalloproteinase 4) (MT-MMP 4) (MTMMP4) (Membrane-type-4 matrix metalloproteinase) (MT4-MMP) (MT4MMP)	MMP17	Homo sapiens (Human)	603
Q9UQ52	CNTN6_HUMAN	reviewed	Contactin-6 (Neural recognition molecule NB-3) (hNB-3)	CNTN6	Homo sapiens (Human)	1028
O94779	CNTN5_HUMAN	reviewed	Contactin-5 (Neural recognition molecule NB-2) (hNB-2)	CNTN5	Homo sapiens (Human)	1100
Q8IV16	HDBP1_HUMAN	reviewed	Glycosylphosphatidylinositol-anchored high density lipoprotein-binding protein 1 (GPI-HBP1) (GPI-anchored HDL-binding protein 1) (High density lipoprotein-binding protein 1)	GPIHBP1	Homo sapiens (Human)	184
P52961	NAR1_HUMAN	reviewed	GPI-linked NAD(P)(+)--arginine ADP-ribosyltransferase 1 (EC 2.4.2.31) (ADP-ribosyltransferase C2 and C3 toxin-like 1) (ARTC1) (Mono(ADP-ribosyl)transferase 1) (CD antigen CD296)	ART1	Homo sapiens (Human)	327
Q13508	NAR3_HUMAN	reviewed	Ecto-ADP-ribosyltransferase 3 (EC 2.4.2.31) (ADP-ribosyltransferase C2 and C3 toxin-like 3) (ARTC3) (Mono(ADP-ribosyl)transferase 3) (NAD(P)(+)--arginine ADP-ribosyltransferase 3)	ART3	Homo sapiens (Human)	389
Q92485	ASM3B_HUMAN	reviewed	Acid sphingomyelinase-like phosphodiesterase 3b (ASM-like phosphodiesterase 3b) (EC 3.1.4.-)	SMPDL3B	Homo sapiens (Human)	455
Q8IVL8	CBPO_HUMAN	reviewed	Carboxypeptidase O (CPO) (EC 3.4.17.-)	CPO	Homo sapiens (Human)	374
P40199	CEAM6_HUMAN	reviewed	Carcinoembryonic antigen-related cell adhesion molecule 6 (Non-specific crossreacting antigen) (Normal cross-reacting antigen) (CD antigen CD66c)	CEACAM6	Homo sapiens (Human)	344
P20827	EFNA1_HUMAN	reviewed	Ephrin-A1 (EPH-related receptor tyrosine kinase ligand 1) (LERK-1) (Immediate early response protein B61) (Tumor necrosis factor alpha-induced protein 4) (TNF alpha-induced protein 4) [Cleaved into: Ephrin-A1, secreted form]	EFNA1	Homo sapiens (Human)	205
O95867	LY66C_HUMAN	reviewed	Lymphocyte antigen 6 complex locus protein G6c	LY6G6C	Homo sapiens (Human)	125
Q16553	LY6E_HUMAN	reviewed	Lymphocyte antigen 6E (Ly-6E) (Retinoic acid-induced gene E protein) (RIG-E) (Stem cell antigen 2) (SCA-2) (Thymic shared antigen 1) (TSA-1)	LY6E	Homo sapiens (Human)	131
P54826	GAS1_HUMAN	reviewed	Growth arrest-specific protein 1 (GAS-1)	GAS1	Homo sapiens (Human)	345
P15328	FOLR1_HUMAN	reviewed	Folate receptor alpha (FR-alpha) (Adult folate-binding protein) (FBP) (Folate receptor 1) (Folate receptor, adult) (KB cells FBP) (Ovarian tumor-associated antigen MOv18)	FOLR1	Homo sapiens (Human)	257
P14207	FOLR2_HUMAN	reviewed	Folate receptor beta (FR-beta) (Folate receptor 2) (Folate receptor, fetal/placental) (Placental folate-binding protein) (FBP)	FOLR2	Homo sapiens (Human)	255
Q9GZZ7	GFRA4_HUMAN	reviewed	GDNF family receptor alpha-4 (GDNF receptor alpha-4) (GDNFR-alpha-4) (GFR-alpha-4) (Persephin receptor)	GFRA4	Homo sapiens (Human)	299
P35052	GPC1_HUMAN	reviewed	Glypican-1 [Cleaved into: Secreted glypican-1]	GPC1	Homo sapiens (Human)	558
P06731	CEAM5_HUMAN	reviewed	Carcinoembryonic antigen-related cell adhesion molecule 5 (Carcinoembryonic antigen) (CEA) (Meconium antigen 100) (CD antigen CD66e)	CEACAM5	Homo sapiens (Human)	702
Q6UWM5	GPRL1_HUMAN	reviewed	GLIPR1-like protein 1	GLIPR1L1	Homo sapiens (Human)	242
O75487	GPC4_HUMAN	reviewed	Glypican-4 (K-glypican) [Cleaved into: Secreted glypican-4]	GPC4	Homo sapiens (Human)	556
P78333	GPC5_HUMAN	reviewed	Glypican-5 [Cleaved into: Secreted glypican-5]	GPC5	Homo sapiens (Human)	572
Q9Y625	GPC6_HUMAN	reviewed	Glypican-6 [Cleaved into: Secreted glypican-6]	GPC6	Homo sapiens (Human)	555
Q9NPA2	MMP25_HUMAN	reviewed	Matrix metalloproteinase-25 (MMP-25) (EC 3.4.24.-) (Leukolysin) (Membrane-type matrix metalloproteinase 6) (MT-MMP 6) (MTMMP6) (Membrane-type-6 matrix metalloproteinase) (MT6-MMP) (MT6MMP)	MMP25	Homo sapiens (Human)	562
P08174	DAF_HUMAN	reviewed	Complement decay-accelerating factor (CD antigen CD55)	CD55	Homo sapiens (Human)	381
Q9H4A9	DPEP2_HUMAN	reviewed	Dipeptidase 2 (EC 3.4.13.19)	DPEP2	Homo sapiens (Human)	486
O43921	EFNA2_HUMAN	reviewed	Ephrin-A2 (EPH-related receptor tyrosine kinase ligand 6) (LERK-6) (HEK7 ligand) (HEK7-L)	EFNA2	Homo sapiens (Human)	213
Q8N158	GPC2_HUMAN	reviewed	Glypican-2 [Cleaved into: Secreted glypican-2]	GPC2	Homo sapiens (Human)	579
Q12891	HYAL2_HUMAN	reviewed	Hyaluronidase-2 (Hyal-2) (EC 3.2.1.35) (Hyaluronoglucosaminidase-2) (Lung carcinoma protein 2) (LuCa-2)	HYAL2	Homo sapiens (Human)	473
P38567	HYALP_HUMAN	reviewed	Hyaluronidase PH-20 (Hyal-PH20) (EC 3.2.1.35) (Hyaluronoglucosaminidase PH-20) (Sperm adhesion molecule 1) (Sperm surface protein PH-20)	SPAM1	Homo sapiens (Human)	509
Q9Y2I2	NTNG1_HUMAN	reviewed	Netrin-G1 (Laminet-1)	NTNG1	Homo sapiens (Human)	539
Q9NPD7	NRN1_HUMAN	reviewed	Neuritin	NRN1	Homo sapiens (Human)	142
P23515	OMGP_HUMAN	reviewed	Oligodendrocyte-myelin glycoprotein	OMG	Homo sapiens (Human)	440
Q9P121	NTRI_HUMAN	reviewed	Neurotrimin (hNT) (IgLON family member 2)	NTM	Homo sapiens (Human)	344
Q13421	MSLN_HUMAN	reviewed	Mesothelin (CAK1 antigen) (Pre-pro-megakaryocyte-potentiating factor) [Cleaved into: Megakaryocyte-potentiating factor (MPF); Mesothelin, cleaved form]	MSLN	Homo sapiens (Human)	630
Q8NFP4	MDGA1_HUMAN	reviewed	MAM domain-containing glycosylphosphatidylinositol anchor protein 1 (GPI and MAM protein) (GPIM) (Glycosylphosphatidylinositol-MAM) (MAM domain-containing protein 3)	MDGA1	Homo sapiens (Human)	955
Q96CW9	NTNG2_HUMAN	reviewed	Netrin-G2 (Laminet-2)	NTNG2	Homo sapiens (Human)	530
Q9UKY0	PRND_HUMAN	reviewed	Prion-like protein doppel (PrPLP) (Prion protein 2)	PRND	Homo sapiens (Human)	176
Q7RTY9	PRS41_HUMAN	reviewed	Serine protease 41 (EC 3.4.21.-) (Testis serine protease 1) (TESSP-1)	PRSS41	Homo sapiens (Human)	318
Q7Z5A4	PRS42_HUMAN	reviewed	Putative serine protease 42 (EC 3.4.21.-) (Serine protease 42, pseudogene) (Testis serine protease 2)	PRSS42P	Homo sapiens (Human)	293
Q496H8	NRN1L_HUMAN	reviewed	Neuritin-like protein	NRN1L	Homo sapiens (Human)	165
P09923	PPBI_HUMAN	reviewed	Intestinal-type alkaline phosphatase (IAP) (Intestinal alkaline phosphatase) (EC 3.1.3.1)	ALPI	Homo sapiens (Human)	528
P05186	PPBT_HUMAN	reviewed	Alkaline phosphatase, tissue-nonspecific isozyme (AP-TNAP) (TNS-ALP) (TNSALP) (EC 3.1.3.1) (Alkaline phosphatase liver/bone/kidney isozyme) (Phosphoamidase) (Phosphocreatine phosphatase) (EC 3.9.1.1)	ALPL	Homo sapiens (Human)	524
Q6UQ28	PLET1_HUMAN	reviewed	Placenta-expressed transcript 1 protein	PLET1	Homo sapiens (Human)	207
P22748	CAH4_HUMAN	reviewed	Carbonic anhydrase 4 (EC 4.2.1.1) (Carbonate dehydratase IV) (Carbonic anhydrase IV) (CA-IV)	CA4	Homo sapiens (Human)	312
Q7Z3B1	NEGR1_HUMAN	reviewed	Neuronal growth regulator 1 (IgLON family member 4)	NEGR1	Homo sapiens (Human)	354
Q6UWB4	PRS55_HUMAN	reviewed	Serine protease 55 (EC 3.4.21.-) (Testis serine protease 1) (T-SP1)	PRSS55	Homo sapiens (Human)	352
Q8TDM5	SACA4_HUMAN	reviewed	Sperm acrosome membrane-associated protein 4 (Sperm acrosomal membrane-associated protein 14)	SPACA4	Homo sapiens (Human)	124
Q96GW7	PGCB_HUMAN	reviewed	Brevican core protein (Brain-enriched hyaluronan-binding protein) (BEHAB) (Chondroitin sulfate proteoglycan 7)	BCAN	Homo sapiens (Human)	911
Q5BIV9	SPRN_HUMAN	reviewed	Shadow of prion protein (Protein shadoo)	SPRN	Homo sapiens (Human)	151
Q14982	OPCM_HUMAN	reviewed	Opioid-binding protein/cell adhesion molecule (OBCAM) (OPCML) (Opioid-binding cell adhesion molecule) (IgLON family member 1)	OPCML	Homo sapiens (Human)	345
P56159	GFRA1_HUMAN	reviewed	GDNF family receptor alpha-1 (GDNF receptor alpha-1) (GDNFR-alpha-1) (GFR-alpha-1) (RET ligand 1) (TGF-beta-related neurotrophic factor receptor 1)	GFRA1	Homo sapiens (Human)	465
P51654	GPC3_HUMAN	reviewed	Glypican-3 (GTR2-2) (Intestinal protein OCI-5) (MXR7) [Cleaved into: Glypican-3 alpha subunit; Glypican-3 beta subunit]	GPC3	Homo sapiens (Human)	580
Q93070	NAR4_HUMAN	reviewed	Ecto-ADP-ribosyltransferase 4 (EC 2.4.2.31) (ADP-ribosyltransferase C2 and C3 toxin-like 4) (ARTC4) (Dombrock blood group carrier molecule) (Mono(ADP-ribosyl)transferase 4) (NAD(P)(+)--arginine ADP-ribosyltransferase 4) (CD antigen CD297)	ART4	Homo sapiens (Human)	314
Q7RTW8	OTOAN_HUMAN	reviewed	Otoancorin	OTOA	Homo sapiens (Human)	1153
Q86UN3	R4RL2_HUMAN	reviewed	Reticulon-4 receptor-like 2 (Nogo receptor-like 3) (Nogo-66 receptor homolog 1) (Nogo-66 receptor-related protein 2) (NgR2)	RTN4RL2	Homo sapiens (Human)	420
O75443	TECTA_HUMAN	reviewed	Alpha-tectorin	TECTA	Homo sapiens (Human)	2155
Q96PL2	TECTB_HUMAN	reviewed	Beta-tectorin	TECTB	Homo sapiens (Human)	329
P13385	TDGF1_HUMAN	reviewed	Teratocarcinoma-derived growth factor 1 (Cripto-1 growth factor) (CRGF) (Epidermal growth factor-like cripto protein CR1)	TDGF1	Homo sapiens (Human)	188
O43280	TREA_HUMAN	reviewed	Trehalase (EC 3.2.1.28) (Alpha,alpha-trehalase) (Alpha,alpha-trehalose glucohydrolase)	TREH	Homo sapiens (Human)	583
Q8NI32	LPD6B_HUMAN	reviewed	Ly6/PLAUR domain-containing protein 6B	LYPD6B	Homo sapiens (Human)	183
P05187	PPB1_HUMAN	reviewed	Alkaline phosphatase, placental type (EC 3.1.3.1) (Alkaline phosphatase Regan isozyme) (Placental alkaline phosphatase 1) (PLAP-1)	ALPP	Homo sapiens (Human)	535
P08582	TRFM_HUMAN	reviewed	Melanotransferrin (Melanoma-associated antigen p97) (CD antigen CD228)	MELTF	Homo sapiens (Human)	738

### Sheet: Sheet1
VNN2
RECK	ST15
RGMB
PRSS21	ESP1	TEST1	UNQ266/PRO303
SEMA7A	CD108	SEMAL
TFPI	LACI	TFPI1
VNN1
UMOD
ULBP2	N2DL2	RAET1H	UNQ463/PRO791
RTN4RL1	NGRH2	NGRL2
HJV	HFE2	RGMC
PRNP	ALTPRP	PRIP	PRP
RGMA	RGM
NCAM1	NCAM
TNFRSF10C	DCR1	LIT	TRAILR3	TRID	UNQ321/PRO366
PSCA	UNQ206/PRO232
ULBP3	N2DL3	RAET1N
XPNPEP2
RTN4R	NOGOR	UNQ330/PRO526
RAET1G	ULBP5
PLAUR	MO3	UPAR
THY1
ALPG	ALPPL	ALPPL2
ULBP1	N2DL1	RAET1I
TEX101	SGRG	UNQ867/PRO1884
RAET1L	ULBP6
CD14
CEACAM7	CGM2
NT5E	NT5	NTE
CD160	BY55
BST1
CD109	CPAMD7
CFC1
EFNA3	EFL2	EPLG3	LERK3
GP2
ACHE
CPM
CD177	NB1	PRV1	UNQ595/PRO1181
BST2
CD52	CDW52	HE5
DPEP1	MDP	RDP
CNTN4
CD24	CD24A
CNTN1
CNTN2	AXT	TAG1	TAX1
FCGR3B	CD16B	FCG3	FCGR3	IGFR3
ITLN1	INTL	ITLN	LFR	UNQ640/PRO1270
CDH13	CDHH
GFRA2	GDNFRB	RETL2	TRNR2
CNTFR
CEACAM8	CGM6
CD48	BCM1	BLAST1
GFRA3	UNQ339/PRO538/PRO3664
CNTN3	KIAA1496	PANG
IGSF21
GML	LY6DL
CD59	MIC11	MIN1	MIN2	MIN3	MSK21
IZUMO1R	FOLR4	JUNO
LY6H
LY6K	CO16
LY6L
LYNX1
LYPD1	LYPDC1	PSEC0181	UNQ3079/PRO9917
LYPD2	LYPDC2	UNQ430/PRO788
LYPD3	C4.4A	UNQ491/PRO1007
LYPD4	UNQ2552/PRO6181
LYPD5	UNQ1908/PRO4356
LYPD6	UNQ3023/PRO9821
LYPD8	UNQ511/PRO1026
ENPP6	UNQ1889/PRO4334
MDGA2	MAMDC1	UNQ8188/PRO23197
LY6G6D	C6orf23	G6D	MEGT1	NG25
LY6D	E48
LSAMP	IGLON3	LAMP
EFNA5	EPLG7	LERK7
DPEP3	UNQ834/PRO1772
EFNA4	EPLG4	LERK4
MMP17	MT4MMP
CNTN6
CNTN5
GPIHBP1	HBP1
ART1
ART3	TMART
SMPDL3B	ASML3B	ASMLPD
CPO
CEACAM6	NCA
EFNA1	EPLG1	LERK1	TNFAIP4
LY6G6C	C6orf24	G6C	NG24	UNQ1947/PRO4430
LY6E	9804	RIGE	SCA2	TSA1
GAS1
FOLR1	FOLR
FOLR2
GFRA4
GPC1
CEACAM5	CEA
GLIPR1L1	UNQ2972/PRO7434
GPC4	UNQ474/PRO937
GPC5
GPC6	UNQ369/PRO705
MMP25	MMP20	MMPL1	MT6MMP
CD55	CR	DAF
DPEP2	UNQ284/PRO323
EFNA2	EPLG6	LERK6
GPC2
HYAL2	LUCA2
SPAM1	HYAL3	PH20
NTNG1	KIAA0976	LMNT1	UNQ571/PRO1133
NRN1	NRN
OMG	OMGP
NTM	IGLON2	NT	UNQ297/PRO337
MSLN	MPF
MDGA1	MAMDC3
NTNG2	KIAA1857	LMNT2	UNQ9381/PRO34206
PRND	DPL	UNQ1830/PRO3443
PRSS41	TESSP1
PRSS42P	PRSS42	TESSP2
NRN1L	UNQ2446/PRO5725
ALPI
ALPL
PLET1	C11orf34
CA4
NEGR1	IGLON4	UNQ2433/PRO4993
PRSS55	TSP1	UNQ9391/PRO34284
SPACA4	SAMP14	UNQ3046/PRO9862
BCAN	BEHAB	CSPG7	UNQ2525/PRO6018
SPRN	SHO
OPCML	IGLON1	OBCAM
GFRA1	GDNFRA	RETL1	TRNR1
GPC3	OCI5
ART4	DO	DOK1
OTOA
RTN4RL2	NGRH1	NGRL3
TECTA
TECTB
TDGF1	CRIPTO
TREH	TREA
LYPD6B
ALPP	PLAP
MELTF	MAP97	MFI2
